# BORC segregates synaptic vesicle and lysosomal proteins through motors UNC-104/KIF1A and UNC-116/KIF5

**DOI:** 10.1101/2024.12.31.630845

**Authors:** Amal Mathew, Sohan Seal, Aditee Dandekar, Badal Singh Chauhan, Sruthi Sivadasan, Michael L Nonet, Sandhya P. Koushika

**Affiliations:** Department of Biological Sciences, Tata Institute of Fundamental Research, Mumbai, 400005, India; Department of Neuroscience, Washington University School of Medicine, St Louis, MO, 63110, U.S.A

**Keywords:** : BORC, SAM-4, Myrlysin, ARL8, LRK-1, LRRK2, AP3, APB-3, synaptic vesicle biogenesis, lysosomal proteins

## Abstract

While synaptic vesicle proteins (SVPs) and lysosomal proteins can be present together in axons, the origin of these compartments is unclear. These SV-lysosomes are however thought to segregate further to SVPs and lysosomal proteins. In this study, we identify genes and characterize a genetic pathway involved in the segregation of SVPs and lysosomal proteins in the neuronal cell body. We identify a novel role for BORC (BLOC-1-related complex) in segregating SVPs and lysosomal proteins in the cell body. BORC subunit SAM-4/Myrlysin acts through ARL-8 and Kinesin motor proteins UNC-116/KIF5 and UNC-104/KIF1A in segregating SVPs and lysosomal proteins. Additionally, we also show that LRK-1/LRRK2 and APB-3/AP-3 (β3), involved in pre-SV biogenesis, regulate the segregation of SVPs and lysosomal proteins in the neuronal cell body. LRK-1 recruits SAM-4 that in turn governs the localisation of APB-3 suggesting a hierarchical pathway of LRK-1-SAM-4-APB-3 for the segregation of SVPs and lysosomal proteins. Additionally, we also observe that the size of lysosomal protein-containing compartments (LPCCs) is smaller in SAM-4 and LRK-1. This size regulation depends on UNC-116. Together, we show that BORC recruited by LRK-1 and in turn via motors and along with AP-3 mediates the segregation of SVPs and lysosomal proteins in the neuronal cell body.
