## Supplementary Table 2 for "BORC segregates synaptic vesicle and lysosomal proteins through motors UNC-104/KIF1A and UNC-116/KIF5"

### Sheet: Methods
plasmids
NM4505 was constructed by insertion of the laat-1 gene from NM4500 into NM3469 using a BsaI Golden Gate assembly reaction as described in Knoebel et al, 2023.
NM4513 was constructed by co-assembly of the tetO 7X ∆mec-7promoter from NM4513 was constructed by co-assembly of the tetO 7X ∆mec-7promoter from NM3899, the laat-1 gene from NM4505, a flexible linker from NM4303, mScarlet from NM4443 and the tbb-2 3' UTR from NM3777 into the RMCE vector NM4484 using a SapI Golden Gate reaction as described in Knoebel et al. 2023.
Transgenes
jsSi2008 was constructed by RMCE(Nonet, 2000) of plasmid NMp4075 using a sqt-1 Rol screen followed by heat shock SEC excision from an injection of C. elegans strain NM5946.
jsSi2005 was constructed by rRMCE (Nonet, 2023) of plasmid NMp4513 using hygromycin selection from an injection into C. elegans strain NM5946.
jsSi2052 was constructed by RMHE (Nonet, 2024) of alleles jsSi2005 and jsSi2008 using jsSi1784 as a source of recombinase.

### Sheet: Alleles
allele	designation		description	reference	sequence
jsSi1985	[loxP myo-2p FRT nlsCyOFP mex-5p FLP FRT3] V		Chr V RMCE landing site	Nonet, 2023	acattagtgatagatgagtctagatttgggaatagtgtgagtgatgaagagacacagatatattttatgagagggaaagtgaggtcgaaggttcaagtttccatggtgcatttgagcataatgggaaaatgaggagagcggcaagaagttgtgataccctgaaatattggtcatggaggattaaaggggagataagtattgaaaaaaaacatatggaacactatatgtgttcagaaattttaatttgaaaaaaactaaattttaaactaaatttaaactcgaacagtttgagtcaacatatagtgaatgacaaaaaaaccatttggaagtggaaaaatattcaagttcaaaaaacggaaaagtgcataacttttttatgggaattttacctacaagaca…
jsSi2005	[myo-2p nls-GFP rps-0 hygR attP tetO 7X mec-7bp laat-1-L-Scarlet]		tetO 7X promoter driving laat-1-mScarlet fusion in with a 5' attP for RMHE and loxP flanked myo-2p GFP-C1 marker.	This study	acattagtgatagatgagtctagatttgggaatagtgtgagtgatgaagagacacagatatattttatgagagggaaagtgaggtcgaaggttcaagtttccatggtgcatttgagcataatgggaaaatgaggagagcggcaagaagttgtgataccctgaaatattggtcatggaggattaaaggggagataagtattgaaaaaaaacatatggaacactatatgtgttcagaaattttaatttgaaaaaaactaaattttaaactaaatttaaactcgaacagtttgagtcaacatatagtgaatgacaaaaaaaccatttggaagtggaaaaatattcaagttcaaaaaacggaaaagtgcataacttttttatgggaattttacctacaagaca…
jsSi2008	[loxP rps-17 3' mec-4synp tetR-L-QF act-4 3' attB FRT3]		mec-4 syn promoter driving tetR with a 3' attB site for RMHE	This study	acattagtgatagatgagtctagatttgggaatagtgtgagtgatgaagagacacagatatattttatgagagggaaagtgaggtcgaaggttcaagtttccatggtgcatttgagcataatgggaaaatgaggagagcggcaagaagttgtgataccctgaaatattggtcatggaggattaaaggggagataagtattgaaaaaaaacatatggaacactatatgtgttcagaaattttaatttgaaaaaaactaaattttaaactaaatttaaactcgaacagtttgagtcaacatatagtgaatgacaaaaaaaccatttggaagtggaaaaatattcaagttcaaaaaacggaaaagtgcataacttttttatgggaattttacctacaagaca…
jsSi2052	[mec-4synp tetR-L-QF attL tetO 7X mec-7bp laat-1-L-Scarlet] V		mec-4S promoter driving tetR-L-QF and tetO 7X promoter driving laat-1-L-Scarlet	This study	acattagtgatagatgagtctagatttgggaatagtgtgagtgatgaagagacacagatatattttatgagagggaaagtgaggtcgaaggttcaagtttccatggtgcatttgagcataatgggaaaatgaggagagcggcaagaagttgtgataccctgaaatattggtcatggaggattaaaggggagataagtattgaaaaaaaacatatggaacactatatgtgttcagaaattttaatttgaaaaaaactaaattttaaactaaatttaaactcgaacagtttgagtcaacatatagtgaatgacaaaaaaaccatttggaagtggaaaaatattcaagttcaaaaaacggaaaagtgcataacttttttatgggaattttacctacaagaca…
jsSi1784	[mex-5p FLP sl2 mNG mex-5p phiC31] IV		mex-5p driving FLP D5, mNeonGreen, and phiC31	Nonet, 2024	aacgcttcacgaatttgcgtgtcatccttgcgcaggggccatgctaatcttctctatattgttccaattttagtatatgttctcggaagaaattatttaataaatgttatgtattgttctgatatgaaatggttgaaatgaatataatcctttaaaaagctactgcagatacaaaatagaactgctgtggatataaaattatttttccgccctgttaatctcatcagttttccacagttttagtgaaaatttgcttccctggagaaatttatcggcagaggaagggacacacttttctacagttctggttcccttacgaccctctttgaaaaataatatgatagcgcggagagcggcacagaataatcaaatgtgagaaataacggctcaggaagaaaa…

### Sheet: Plasmids
NM number	name	DNA type	Description	Reference		Sequence
NM4500	laat-1 synthetic	linear synthetic	codon optimized C. elegans laat-1 with one intron	This study		GGTCTCAGGGTTTCCAAAAGGCCTCCTCCATCGTCTACAAGAAGGAGGGAGAGCAAGTCGAGTTCTCCTTCCCACTCGCCTTCACCGTCGAGAAGCTCACCGGATCCGGAGAGCTCTGGTGGCAAGCCGAGCGTGCCTCCTCCTCCAAGTCCTGGATCACCTTCGACCTCAAGAACAAGGAAGTCTCCGTCAAGCGTGTCACCCAAGACCCAAAGCTCCAAATGGGAAAGAAGCTCCCACTCCACCTCACCCTCCCACAAGCCCTCCCACAATACGCCGGATCCGGAAACCTCACCCTCGCCCTCGAGGCCAAGACCGGAAAGCTCCACCAAGAGGTCAACCTCGTCGTCATGCGTGCCACCCAACTCCAAAAGgtaagtttaaacatatatatactaa…
NM4505	DR274 FP laat-1-C1	plasmid	laat-1-C1 synthetic gene an FP slot SapI Golden Gate assembly vector	This study		TGGGCCTTTCTTCGGTAGAAAATCAAAGGATCTTCttgagatcctttttttctgcgcgtaatctgctgcttgcaaacaaaaaaaccaccgctaccagcggtggtttgtttgccggatcaagagctaccaactctttttccgaggtaactggcttcagcagagcgcagataccaaatactgttcttctagtgtagccgtagttaggccaccacttcaagaactctgtagcaccgcctacatacctcgctctgctaatcctgttaccagtggctgctgccagtggcgataagtcgtgtcttaccgggttggactcaagacgatagttaccggataaggcgcagcggtcgggctgaacggggggttcgtgcacacagcccagcttggagcgaacgacctaca…
NM3469	DR274 FP-BsaI	plasmid	DR274 FP slot -BsaI cloning vector	Nonet, 2020		TGGGCCTTTCTTCGGTAGAAAATCAAAGGATCTTCttgagatcctttttttctgcgcgtaatctgctgcttgcaaacaaaaaaaccaccgctaccagcggtggtttgtttgccggatcaagagctaccaactctttttccgaggtaactggcttcagcagagcgcagataccaaatactgttcttctagtgtagccgtagttaggccaccacttcaagaactctgtagcaccgcctacatacctcgctctgctaatcctgttaccagtggctgctgccagtggcgataagtcgtgtcttaccgggttggactcaagacgatagttaccggataaggcgcagcggtcgggctgaacggggggttcgtgcacacagcccagcttggagcgaacgacctaca…
NM3899	DR274 5'arm CT TGG ATG tetO 7x ∆mec-7p	plasmid	tetO 7X ∆mec-7p promoter in a TGG ATG slot SapI Golden Gate assembly vector	Knoebel, Dour and Nonet, 2023		gttggaacctcttacgtgccGATCAAGTCAAAAGCCTCCGGTCGGAGGCTTTTGACTTTCTGCTATGGAGGTCAGGTATGATTTttGAATTCGCTCTTCGTGGcttgcatgcccgtcttcactcgagtttactccctatcagtgatagagaacgtatgaagagtttactccctatcagtgatagagaacgtatgcagactttactccctatcagtgatagagaacgtataaggagtttactccctatcagtgatagagaacgtatgaccagtttactccctatcagtgatagagaacgtatctacagtttactccctatcagtgatagagaacgtatatccagtttactccctatcagtgatagagaacgtatgtcgaggtaggcgtGCGagatgtgac…
NM4301	DR274 SEC flex linker	plasmid	12 aa flexible linker in a AAG GGT slot Sap I Golden Gate assembly vector	Knoebel, Dour and Nonet, 2023		TGGGCCTTTCTTCGGTAGAAAATCAAAGGATCTTCttgagatcctttttttctgcgcgtaatctgctgcttgcaaacaaaaaaaccaccgctaccagcggtggtttgtttgccggatcaagagctaccaactctttttccgaggtaactggcttcagcagagcgcagataccaaatactgttcttctagtgtagccgtagttaggccaccacttcaagaactctgtagcaccgcctacatacctcgctctgctaatcctgttaccagtggctgctgccagtggcgataagtcgtgtcttaccgggttggactcaagacgatagttaccggataaggcgcagcggtcgggctgaacggggggttcgtgcacacagcccagcttggagcgaacgacctaca…
NM4443	DR274 NT Scarlet-C1	plasmid	mScarlet-C1 in an NT slot SapI Golder Gate assembly vector	Knoebel, Dour and Nonet, 2023		GGGTATGGTTTCCAAGGGAGAGGCCGTCATCAAGGAGTTCATGCGTTTCAAGGTCCACATGGAGGGATCCATGAACGGACACGAGTTCGAGATCGAGGGAGAGGGAGAGGGACGTCCATACGAGGGAACCCAAACCGCCAAGCTCAAGGTCACCAAGgtaagtttaaacatatatatactaactaaccctgattatttaaattttcagGGAGGACCACTCCCATTCTCCTGGGACATCCTCTCCCCACAATTCATGTACGGATCCCGTGCCTTCACCAAGCACCCAGCCGACATCCCAGACTACTACAAGCAATCCTTCCCAGAGGGATTCAAGTGGGAGCGTGTCATGAACTTCGAGGACGGAGGAGCCGTCACCGTCACCCAAGACACCTCCCTCGA…
NM3777	DR274 3' arm tbb-2 3'	plasmid	tbb-2 3' UTR in a 3' arm slot SapI Golden Gate assembly vector	Nonet, 2020		TGGGCCTTTCTTCGGTAGAAAATCAAAGGATCTTCttgagatcctttttttctgcgcgtaatctgctgcttgcaaacaaaaaaaccaccgctaccagcggtggtttgtttgccggatcaagagctaccaactctttttccgaggtaactggcttcagcagagcgcagataccaaatactgttcttctagtgtagccgtagttaggccaccacttcaagaactctgtagcaccgcctacatacctcgctctgctaatcctgttaccagtggctgctgccagtggcgataagtcgtgtcttaccgggttggactcaagacgatagttaccggataaggcgcagcggtcgggctgaacggggggttcgtgcacacagcccagcttggagcgaacgacctaca…
NM4513	pHygGP7 tetO 7X laat-1 flex linker scarlet tbb-2 3'	plasmid	7x tetO promoter driving a laat-1-linker-scarlet fusion in a HygR RMCE vector	this study		AAGtagatcaactgctctaattccatctcgtttctctcttttctttcaatctctttacccgtttctcttcccctacgtcccccaaacctaccactgcacagtaacacatacacattcaacgtgtcacaataaaagcccatcaacaccttctctgttgttttttttcttcaaatgcatttttttcactttgtttaataatttttacgcatcggatttgtaggatagtggaaatttgtccttcaatgcttcaattgattcgacacttctcaatatttttgatcaataaaccattgattttctatttagaagaagatcactgtaaataacaccaaaaacatcacagcaaaaaaactcccactcaattatattactgtttttattgaaactagaataaatttg…
NM4484	pHygGP7	plasmid	HygR GFP-C1 attP RMCE integration vector	Knoebel, Brink and Nonet, 2024		AAGtagatcaactgctctaattccatctcgtttctctcttttctttcaatctctttacccgtttctcttcccctacgtcccccaaacctaccactgcacagtaacacatacacattcaacgtgtcacaataaaagcccatcaacaccttctctgttgttttttttcttcaaatgcatttttttcactttgtttaataatttttacgcatcggatttgtaggatagtggaaatttgtccttcaatgcttcaattgattcgacacttctcaatatttttgatcaataaaccattgattttctatttagaagaagatcactgtaaataacaccaaaaacatcacagcaaaaaaactcccactcaattatattactgtttttattgaaactagaataaatttg…
NM4075	pRMHEmB mec-4Sp tetR-L-QF	plasmid	mec-4 syn promoter driving tetR-L-QF in a RMHE attB vector	Knoebel, Brink and Nonet, 2024		atgagcacttttaaagttctgctatgtggcgcggtattatcccgtattgacgccgggcaagagcaactcggtcgccgcatacactattctcagaatgacttggttgagtactcaccagtcacagaaaagcatcttacggatggcatgacagtaagagaattatgcagtgctgccataaccatgagtgataacactgcggccaacttacttctgacaacgatcggaggaccgaaggagctaaccgcttttttgcacaacatgggggatcatgtaactcgccttgatcgttgggaaccggagctgaatgaagccataccaaacgacgagcgtgacaccacgatgcctgtagcaatggcaacaacgttgcgcaaactattaactggcgaactacttactcta…

### Sheet: Strains
Strain #	genotype							Reference
NM5946	jsSi1985 [loxP myo-2p FRT nlsCyOFP mex-5p FLP FRT3] V							Nonet, 2023
NM5991	jsSi2005 [myo-2p nls-GFP rps-0 hygR attP tetO 7X mec-7bp laat-1-L-Scarlet]							this study
NM5992	jsSi2008 [loxP rps-17 3' mec-4synp tetR-L-QF act-4 3' attB FRT3]							this study
NM6062	jsSi2052 [mec-4synp tetR-L-QF attL tetO 7X mec-7bp laat-1-L-Scarlet] V							this study
NM5641	jsSi1784 [mex-5p FLP sl2 mNG mex-5p phiC31] IV							Nonet, 2024

### Sheet: References
References
Nonet, M. L. 2020. Efficient Transgenesis in Caenorhabditis elegans Using Flp Recombinase-Mediated Cassette Exchange. Genetics 215: 902-921.
Nonet, M. L. 2023. Rapid generation of C. elegans single copy transgenes combining RMCE and drug selection. Genetics 224: iyad072.
Nonet, M.L. 2024. Creation and manipulation of bipartite expression transgenes in C. elegans using phiC31 recombinase. bioRxiv 2024.03.01.583017
Knobel, E, Dour, S. and M. Nonet. 2023. A toolkit for assembly of targeting clones for C. elegans transgenesis. microPublication Biology. microPublications Biology, 10.17912/micropub.biology.000966
Knoebel, E., Brinck, A, and M.L. Nonet. 2024. Parameters that influence bipartite reporter system expression in C. elegans. bioRxiv 2024.03.01.583016.
