## Supplementary Table 4 for "BORC segregates synaptic vesicle and lysosomal proteins through motors UNC-104/KIF1A and UNC-116/KIF5"

### Sheet: Sheet1
Figure No	Panel	Comparisons	p-value	Significance	Test
Figure 1	B	WT vs sam-4(0)	8.2e-05	***	Unpaired Student t-test
		WT vs dsbn-1(lof)	0.72113	ns
		sam-4(0) vs dsbn-1(lof)	0.000242766	***
	C	WT vs sam-4(0)	2.57002e-08	***	Unpaired Student t-test
		WT vs dsbn-1(lof)	0.121878	ns
	E	WT vs sam-4(0)	6.37631e-16	***	Wilcoxon rank-sum test
	F	WT vs sam-4(0)	5.18651e-14	***	Wilcoxon rank-sum test
Figure 2	B	WT vs arl-8(lof)	1.37825e-09	***	Wilcoxon rank-sum test
	C	WT vs arl-8(lof)	7.77497e-11	***	Wilcoxon rank-sum test
	E	WT vs sam-4(0)	3.15944e-14	***	Kruskal-Wallis ANOVA, Post Hoc - Dunn's test
		WT vs arl-8(gof)	1.50017e-05	***
		WT vs sam-4(0); arl-8(gof)	0.000350798	***
		sam-4(0) vs arl-8(gof)	0.0073815	**
		sam-4(0) vs sam-4(0); arl-8(gof)	0.000363369	***
		arl-8(gof) vs sam-4(0); arl-8(gof)	1	ns
	F	WT vs sam-4(0)	7.2086e-12	***	Kruskal-Wallis ANOVA, Post Hoc - Dunn's test
		WT vs arl-8(gof)	0.00478782	**
		WT vs sam-4(0); arl-8(gof)	3.11491e-05	***
		sam-4(0) vs arl-8(gof)	0.000279297	***
		sam-4(0) vs sam-4(0); arl-8(gof)	0.0495091	*
		arl-8(gof) vs sam-4(0); arl-8(gof)	0.52445	ns
Figure 3	B	WT vs unc-104(lof)	0.000225386	***	Wilcoxon rank-sum test
		WT vs unc-116(lof)	0.000400059	***
		WT vs dhc-1(lof)	0.787933	ns
		unc-104(lof) vs unc-116(lof)	0.0071278	**
		unc-104(lof) vs dhc-1(lof)	0.000436192	***
		unc-116(lof) vs dhc-1(lof)	0.000468897	***
	D	WT vs unc-104(lof)	1.6793e-15	***	Wilcoxon rank-sum test
	E	WT vs unc-104(lof)	0.284868	ns	Wilcoxon rank-sum test
	G	WT vs unc-116(lof)	4.89883e-10	***	Wilcoxon rank-sum test
	H	WT vs unc-116(lof)	0.0436606	*	Wilcoxon rank-sum test
Figure 4	B	WT vs sam-4(0)	4.97392e-13	***	Wilcoxon rank-sum test
		WT vs snpn-1(0)	8.64242e-10	***
		WT vs dsbn-1(lof)	0.791674	ns
		sam-4(0)vs snpn-1(0)	0.0568797	ns
		sam-4(0) vs dsbn-1(lof)	4.81435e-13	***
		snpn-1(0) vs dsbn-1(lof)	3.36044e-07	***
	D	WT vs sam-4(0)	2.0741e-07	***	Kruskal-Wallis ANOVA, Post Hoc - Dunn's test
		WT vs arl-8(gof)	0.940069	ns
		WT vs sam-4(0); arl-8(gof)	1	ns
		sam-4(0) vs arl-8(gof)	6.26544e-05	***
		sam-4(0) vs sam-4(0); arl-8(gof)	6.27711e-06	***
		arl-8(gof) vs sam-4(0); arl-8(gof)	1	ns
Figure 5	B	WT vs lrk-1(lof)	7.96549e-24	***	Kruskal-Wallis ANOVA, Post Hoc - Dunn's test
		WT vs arl-8(gof)	2.21392e-12	***
		WT vs lrk-1(lof); arl-8(gof)	6.07025e-09	***
		lrk-1(lof) vs arl-8(gof)	0.0125865	*
		lrk-1(lof) vs lrk-1(lof); arl-8(gof)	0.0189744	*
		arl-8(gof) vs lrk-1(lof); arl-8(gof)	1	ns
	C	WT vs lrk-1(lof)	2.36591e-07	***	Kruskal-Wallis ANOVA, Post Hoc - Dunn's test
		WT vs arl-8(gof)	0.991831	ns
		WT vs lrk-1(lof); arl-8(gof)	0.819967	ns
		lrk-1(lof) vs arl-8(gof)	2.77645e-10	***
		lrk-1(lof) vs lrk-1(lof); arl-8(gof)	1.55314e-08	***
		arl-8(gof) vs lrk-1(lof); arl-8(gof)	1	ns
	E	WT vs lrk-1(lof)	0.000549483	***	Wilcoxon rank-sum test
	F	WT vs lrk-1(lof)	1.71293e-07	***	Wilcoxon rank-sum test
Figure 6	B	WT vs apb-3(0)	1.05594e-14	***	Kruskal-Wallis ANOVA, Post Hoc - Dunn's test
		WT vs arl-8(gof)	2.65929e-13	***
		WT vs apb-3(0); arl-8(gof)	2.99946e-06	***
		apb-3(0) vs arl-8(gof)	1	ns
		apb-3(0) vs apb-3(0); arl-8(gof)	0.151725	ns
		arl-8(gof) vs apb-3(0); arl-8(gof)	0.415119	ns
	C	WT vs apb-3(0)	1	ns	Kruskal-Wallis ANOVA, Post Hoc - Dunn's test
		WT vs arl-8(gof)	1	ns
		WT vs apb-3(0); arl-8(gof)	0.00955429	**
		apb-3(0) vs arl-8(gof)	1	ns
		apb-3(0) vs apb-3(0); arl-8(gof)	0.00681539	**
		arl-8(gof) vs apb-3(0); arl-8(gof)	0.0229245	*
	E	WT vs sam-4(0)	0.00337465	**	Wilcoxon rank-sum test
	F	WT vs sam-4(0)	1.95649e-06	***	Wilcoxon rank-sum test
Supplementary Figure 1	C	WT vs sam-4(0)	9.94556e-05	***	Unpaired Student t-test
	D	WT vs sam-4(0)	2.03951e-06	***	Wilcoxon rank-sum test
	F	WT vs sam-4(0)	1.11723e-06	***	Unpaired Student t-test
	G	WT vs sam-4(0)	4.69735e-08	***	Unpaired Student t-test
Supplementary Figure 2	A	WT vs arl-8(lof)	0.0445108	*	Unpaired Student t-test
	B	WT vs arl-8(lof)	1.00047e-07	***	Unpaired Student t-test
	C	WT vs sam-4(0)	0.000162184	***	One way ANOVA, Post Hoc - Bonferroni correction
		WT vs arl-8(gof)	0.00024472	***
		WT vs sam-4(0); arl-8(gof)	0.431111	ns
		sam-4(0) vs arl-8(gof)	1	ns
		sam-4(0) vs sam-4(0); arl-8(gof)	0.0188032	*
		arl-8(gof) vs sam-4(0); arl-8(gof)	0.0330694	*
	D	WT vs sam-4(0)	2.60215e-09	***	One way ANOVA, Post Hoc - Bonferroni correction
		WT vs arl-8(gof)	6.07689e-05	***
		WT vs sam-4(0); arl-8(gof)	0.0210024	*
		sam-4(0) vs arl-8(gof)	0.0299109	*
		sam-4(0) vs sam-4(0); arl-8(gof)	3.12021e-05	***
		arl-8(gof) vs sam-4(0); arl-8(gof)	0.256643	ns
Supplementary Figure 3	B	WT vs unc-104(lof)	0.0143502	*	Unpaired Student t-test
		WT vs unc-116(lof)	0.0206299	*
		unc-104(lof) vs unc-116(lof)	0.900477	ns
	C	WT vs unc-116(lof)	0.513246	ns	Wilcoxon rank-sum test
Supplementary Figure 4	B	WT vs sam-4(0)	3.29993e-05	***	One way ANOVA, Post Hoc - Bonferroni correction
		WT vs arl-8(gof)	4.29084e-05	***
		WT vs unc-116(lof)	1.92033e-14	***
		WT vs sam-4(0); arl-8(gof)	0.56491	ns
		WT vs sam-4(0); unc-116(lof)	9.96255e-10	***
		WT vs unc-116(lof); arl-8(gof)	3.58039e-18	***
		WT vs sam-4(0); unc-116(lof); arl-8(gof)	3.24871e-11	***
		sam-4(0) vs arl-8(gof)	1	ns
		sam-4(0) vs unc-116(lof)	0.00370755	**
		sam-4(0) vs sam-4(0); arl-8(gof)	0.0883586	ns
		sam-4(0) vs sam-4(0); unc-116(lof)	1	ns
		sam-4(0) vs unc-116(lof); arl-8(gof)	5.71104e-05	***
		sam-4(0) vs sam-4(0); unc-116(lof); arl-8(gof)	0.58404	ns
		arl-8(gof) vs unc-116(lof)	0.00049043	***
		arl-8(gof) vs sam-4(0); arl-8(gof)	0.158063	ns
		arl-8(gof) vs sam-4(0); unc-116(lof)	0.357032	ns
		arl-8(gof) vs unc-116(lof); arl-8(gof)	3.56381e-06	***
		arl-8(gof) vs sam-4(0); unc-116(lof); arl-8(gof)	0.155145	ns
		unc-116(lof) vs sam-4(0); arl-8(gof)	1.22387e-09	***
		unc-116(lof) vs sam-4(0); unc-116(lof)	1	ns
		unc-116(lof) vs unc-116(lof); arl-8(gof)	1	ns
		unc-116(lof) vs sam-4(0); unc-116(lof); arl-8(gof)	1	ns
		sam-4(0); arl-8(gof) vs sam-4(0); unc-116(lof)	2.0702e-05	***
		sam-4(0); arl-8(gof) vs unc-116(lof); arl-8(gof)	7.49086e-13	***
		sam-4(0); arl-8(gof) vs sam-4(0); unc-116(lof); arl-8(gof)	2.12145e-06	***
		sam-4(0)unc-116(lof) vs unc-116(lof); arl-8(gof)	0.204871	ns
		sam-4(0)unc-116(lof) vs sam-4(0); unc-116(lof); arl-8(gof)	1	ns
		unc-116(lof); arl-8(gof) vs sam-4(0); unc-116(lof); arl-8(gof)	0.188426	ns
Supplementary Figure 5	B	WT vs sam-4(0)	2.68874e-05	***	One way ANOVA, Post Hoc - Bonferroni correction
		WT vs arl-8(gof)	3.50781e-05	***
		WT vs unc-104(lof)	1	ns
		WT vs sam-4(0); arl-8(gof)	0.531849	ns
		WT vs sam-4(0) unc-104(lof)	2.68874e-05	***
		WT vs unc-104(lof); arl-8(gof)	1	ns
		WT vs sam-4(0) unc-104(lof); arl-8(gof)	0.573342	ns
		sam-4(0) vs arl-8(gof)	1	ns
		sam-4(0) vs unc-104(lof)	0.0930748	ns
		sam-4(0) vs sam-4(0); arl-8(gof)	0.0806983	ns
		sam-4(0) vs sam-4(0) unc-104(lof)	1	ns
		sam-4(0) vs unc-104(lof); arl-8(gof)	0.115244	ns
		sam-4(0) vs sam-4(0) unc-104(lof); arl-8(gof)	0.206156	ns
		arl-8(gof) vs unc-104(lof)	0.166848	ns
		arl-8(gof) vs sam-4(0); arl-8(gof)	0.145727	ns
		arl-8(gof) vs sam-4(0) unc-104(lof)	1	ns
		arl-8(gof) vs unc-104(lof); arl-8(gof)	0.20309	ns
		arl-8(gof) vs sam-4(0) unc-104(lof); arl-8(gof)	0.37058	ns
		unc-104(lof) vs sam-4(0); arl-8(gof)	1	ns
		unc-104(lof) vs sam-4(0) unc-104(lof)	0.0930748	ns
		unc-104(lof) vs unc-104(lof); arl-8(gof)	1	ns
		unc-104(lof) vs sam-4(0) unc-104(lof); arl-8(gof)	1	ns
		sam-4(0); arl-8(gof) vs sam-4(0) unc-104(lof)	0.0806983	ns
		sam-4(0); arl-8(gof) vs unc-104(lof); arl-8(gof)	1	ns
		sam-4(0); arl-8(gof) vs sam-4(0) unc-104(lof); arl-8(gof)	1	ns
		sam-4(0) unc-104(lof) vs unc-104(lof); arl-8(gof)	0.115244	ns
		sam-4(0) unc-104(lof) vs sam-4(0) unc-104(lof); arl-8(gof)	0.206156	ns
		unc-104(lof); arl-8(gof) vs sam-4(0) unc-104(lof); arl-8(gof)	1	ns
Supplementary Figure 6	C	WT vs arl-8(lof)	1.54268e-09	***	Wilcoxon rank-sum test
	G	WT vs dhc-1(lof)	0.00083983	***	Wilcoxon rank-sum test
Supplementary Figure 7	B	WT vs sam-4(0)	6.55432e-05	***	Kruskal-Wallis ANOVA, Post Hoc - Dunn's test
		WT vs arl-8(gof)	1	ns
		WT vs unc-104(lof)	0.0226689	*
		WT vs sam-4(0); arl-8(gof)	1	ns
		WT vs sam-4(0) unc-104(lof)	0.00038303	***
		WT vs unc-104(lof); arl-8(gof)	2.65857e-05	***
		WT vs sam-4(0) unc-104(lof); arl-8(gof)	4.77535e-05	***
		sam-4(0) vs arl-8(gof)	0.000217329	***
		sam-4(0) vs unc-104(lof)	1	ns
		sam-4(0) vs sam-4(0); arl-8(gof)	0.000119448	***
		sam-4(0) vs sam-4(0) unc-104(lof)	1	ns
		sam-4(0) vs unc-104(lof); arl-8(gof)	1	ns
		sam-4(0) vs sam-4(0) unc-104(lof); arl-8(gof)	1	ns
		arl-8(gof) vs unc-104(lof)	0.0401581	*
		arl-8(gof) vs sam-4(0); arl-8(gof)	1	ns
		arl-8(gof) vs sam-4(0) unc-104(lof)	0.000777249	***
		arl-8(gof) vs unc-104(lof); arl-8(gof)	9.73053e-05	***
		arl-8(gof) vs sam-4(0) unc-104(lof); arl-8(gof)	0.00017803	***
		unc-104(lof) vs sam-4(0); arl-8(gof)	0.0282372	*
		unc-104(lof) vs sam-4(0) unc-104(lof)	1	ns
		unc-104(lof) vs unc-104(lof); arl-8(gof)	1	ns
		unc-104(lof) vs sam-4(0) unc-104(lof); arl-8(gof)	1	ns
		sam-4(0); arl-8(gof) vs sam-4(0) unc-104(lof)	0.00051486	***
		sam-4(0); arl-8(gof) vs unc-104(lof); arl-8(gof)	5.15455e-05	***
		sam-4(0); arl-8(gof) vs sam-4(0) unc-104(lof); arl-8(gof)	9.38674e-05	***
		sam-4(0) unc-104(lof) vs unc-104(lof); arl-8(gof)	1	ns
		sam-4(0) unc-104(lof) vs sam-4(0) unc-104(lof); arl-8(gof)	1	ns
		unc-104(lof); arl-8(gof) vs sam-4(0) unc-104(lof); arl-8(gof)	1	ns
Supplementary Figure 8	A	WT vs lrk-1(lof)	3.3743e-11	***	One way ANOVA, Post Hoc - Bonferroni correction
		WT vs arl-8(gof)	0.150166	ns
		WT vs lrk-1(lof); arl-8(gof)	1.3689e-09	***
		lrk-1(lof) vs arl-8(gof)	1.419e-07	***
		lrk-1(lof) vs lrk-1(lof); arl-8(gof)	1	ns
		arl-8(gof) vs lrk-1(lof); arl-8(gof)	6.52061e-06	***
	B	WT vs lrk-1(lof)	3.16372e-09	***	One way ANOVA, Post Hoc - Bonferroni correction
		WT vs arl-8(gof)	0.000842473	***
		WT vs lrk-1(lof); arl-8(gof)	2.66111e-06	***
		lrk-1(lof) vs arl-8(gof)	0.00724647	**
		lrk-1(lof) vs lrk-1(lof); arl-8(gof)	0.489045	ns
		arl-8(gof) vs lrk-1(lof); arl-8(gof)	0.651345	ns
	C	WT vs apb-3(0)	0.000292343	***	One way ANOVA, Post Hoc - Bonferroni correction
		WT vs arl-8(gof)	0.264958	ns
		WT vs apb-3(0); arl-8(gof)	1	ns
		apb-3(0) vs arl-8(gof)	0.137375	ns
		apb-3(0) vs apb-3(0); arl-8(gof)	0.00924052	**
		arl-8(gof) vs apb-3(0); arl-8(gof)	1	ns
	D	WT vs apb-3(0)	0.000141012	***	One way ANOVA, Post Hoc - Bonferroni correction
		WT vs arl-8(gof)	0.00228115	**
		WT vs apb-3(0); arl-8(gof)	0.376165	ns
		apb-3(0) vs arl-8(gof)	1	ns
		apb-3(0) vs apb-3(0); arl-8(gof)	0.0641118	ns
		arl-8(gof) vs apb-3(0); arl-8(gof)	0.422888	ns
Supplementary Figure 9	B	WT vs apb-3(0)	0.365622	ns	Wilcoxon rank-sum test
	C	WT vs apb-3(0)	0.765399	ns	Wilcoxon rank-sum test
